# Base editing as a genetic treatment for spinal muscular atrophy

**DOI:** 10.1101/2023.01.20.524978

**Authors:** Christiano R. R. Alves, Leillani L. Ha, Rebecca Yaworski, Cicera R. Lazzarotto, Kathleen A. Christie, Aoife Reilly, Ariane Beauvais, Roman M. Doll, Demitri de la Cruz, Casey A. Maguire, Kathryn J. Swoboda, Shengdar Q. Tsai, Rashmi Kothary, Benjamin P. Kleinstiver

## Abstract

Spinal muscular atrophy (SMA) is a devastating neuromuscular disease caused by mutations in the *SMN1* gene. Despite the development of various therapies, outcomes can remain suboptimal in SMA infants and the duration of such therapies are uncertain. *SMN2* is a paralogous gene that mainly differs from *SMN1* by a C•G-to-T•A transition in exon 7, resulting in the skipping of exon 7 in most *SMN2* transcripts and production of only low levels of survival motor neuron (SMN) protein. Genome editing technologies targeted to the *SMN2* exon 7 mutation could offer a therapeutic strategy to restore SMN protein expression to normal levels irrespective of the patient *SMN1* mutation. Here, we optimized a base editing approach to precisely edit *SMN2*, reverting the exon 7 mutation via an A•T-to-G•C base edit. We tested a range of different adenosine base editors (ABEs) and Cas9 enzymes, resulting in up to 99% intended editing in SMA patient-derived fibroblasts with concomitant increases in *SMN2* exon 7 transcript expression and SMN protein levels. We generated and characterized ABEs fused to high-fidelity Cas9 variants which reduced potential off-target editing. Delivery of these optimized ABEs via dual adeno-associated virus (AAV) vectors resulted in precise *SMN2* editing *in vivo* in an SMA mouse model. This base editing approach to correct *SMN2* should provide a long-lasting genetic treatment for SMA with advantages compared to current nucleic acid, small molecule, or exogenous gene replacement therapies. More broadly, our work highlights the potential of PAMless SpRY base editors to install edits efficiently and safely.
