## Supplemental Table 4 for "Base editing as a genetic treatment for spinal muscular atrophy"

### Sheet: plasmids
Supplementary Table S4 - Plasmids and sequences of constructs used in this study
sgRNA entry vector
plasmid ID	Addgene ID	plasmid nickname	plasmid description	plasmid use
BPK1520	65777	SpCas9 gRNA entry vector	pU6-BsmBI_cassette-SpCas9_sgRNA	BsmBI entry cassette for cloning SpCas9 sgRNAs under a U6 promoter
human expression vectors for A-to-G base editors
plasmid ID	Addgene ID	plasmid nickname	plasmid description	plasmid use
RTW4504	112101	ABEmax-WT	pCMV-T7-ABEmax(7.10)-nSpCas9(D10A)-P2A-EGFP	CMV and T7 promoter expression plasmid for human codon optimized ABEmax(7.10) A-to-G base editor with nSpCas9(D10A) and P2A-EGFP
RTW4562	140002	ABEmax-SpG	pCMV-T7-ABEmax(7.10)-nSpG(D10A/D1135L/S1136W/G1218K/E1219Q/R1335Q/T1337R)-P2A-EGFP	CMV and T7 promoter expression plasmid for human codon optimized ABEmax(7.10) A-to-G base editor with SpG(D10A) and P2A-EGFP
RTW5025	140003	ABEmax-SpRY	pCMV-T7-ABEmax(7.10)-nSpRY(D10A/A61R/L1111R/D1135L/S1136W/G1218K/E1219Q/N1317R/A1322R/R1333P/R1335Q/T1337R)-P2A-EGFP	CMV and T7 promoter expression plasmid for human codon optimized ABEmax(7.10) A-to-G base editor with SpRY(D10A) and P2A-EGFP
KAC1158	185915	ABE8.20m-WT	pCMV-T7-ABE8.20m-nSpCas9(D10A)-P2A-EGFP	CMV and T7 promoter expression plasmid for human codon optimized ABE(8.20) A-to-G base editor with nSpCas9(D10A) and P2A-EGFP
KAC1160	185916	ABE8.20m-SpG	pCMV-T7-ABE8.20m-nSpG(D10A/D1135L/S1136W/G1218K/E1219Q/R1335Q/T1337R)-P2A-EGFP	CMV and T7 promoter expression plasmid for human codon optimized ABE(8.20) A-to-G base editor with nSpG(D10A) and P2A-EGFP
KAC1335	185917	ABE8.20m-SpRY	pCMV-T7-ABE8.20m-nSpRY(D10A/A61R/L1111R/D1135L/S1136W/G1218K/E1219Q/N1317R/A1322R/R1333P/R1335Q/T1337R)-P2A-EGFP	CMV and T7 promoter expression plasmid for human codon optimized ABE(8.20) A-to-G base editor with nSpRY(D10A) and P2A-EGFP
RMD47	to be deposited	ABE8.20m-NRRH	pCMV-T7-ABE8.20m-nSpCas9-NRRH(D10A/I322V/S409I/E427G/R654L/R753G/R1114G/D1135N/V1139A/D1180G/E1219V/Q1221H/A1320V/R1333K)-P2A-EGFP	CMV and T7 promoter expression plasmid for human codon optimized ABE(8.20) A-to-G base editor with nSpCas9-NRRH(D10A) and P2A-EGFP
RMD63	to be deposited	ABE8.20m-NRTH	pCMV-T7-ABE8.20m-nSpCas9-NRTH(D10A/I322V/S409I/E427G/R654L/R753G/R1114G/D1135N/D1180G/G1218S/E1219V/Q1221H/P1249S/E1253K/P1321S/D1332G/R1335L)-P2A-EGFP	CMV and T7 promoter expression plasmid for human codon optimized ABE(8.20) A-to-G base editor with nSpCas9-NRTH(D10A) and P2A-EGFP
RMD55	to be deposited	ABE8.20m-NRCH	pCMV-T7-ABE8.20m-nSpCas9-NRCH(D10A/I322V/S409I/E427G/R654L/R753G/R1114G/D1135N/E1219V/D1332N/R1335Q/T1337N/S1338T/H1349R)-P2A-EGFP	CMV and T7 promoter expression plasmid for human codon optimized ABE(8.20) A-to-G base editor with nSpCas9-NRCH(D10A) and P2A-EGFP
KAC978	185910	ABE8e-WT	pCMV-T7-ABE8e-nSpCas9(D10A)-P2A-EGFP	CMV and T7 promoter expression plasmid for human codon optimized ABE8e A-to-G base editor with nSpCas9(D10A) and P2A-EGFP
KAC984	185911	ABE8e-SpG	pCMV-T7-ABE8e-nSpG(D10A/D1135L/S1136W/G1218K/E1219Q/R1335Q/T1337R)-P2A-EGFP	CMV and T7 promoter expression plasmid for human codon optimized ABE8e A-to-G base editor with nSpG(D10A) and P2A-EGFP
KAC1069	185912	ABE8e-SpRY	pCMV-T7-ABE8e-nSpRY(D10A/A61R/L1111R/D1135L/S1136W/G1218K/E1219Q/N1317R/A1322R/R1333P/R1335Q/T1337R)-P2A-EGFP	CMV and T7 promoter expression plasmid for human codon optimized ABE8e A-to-G base editor with nSpRY(D10A) and P2A-EGFP
RMD51	to be deposited	ABE8e-NRRH	pCMV-T7-ABE8e-nSpCas9-NRRH(D10A/I322V/S409I/E427G/R654L/R753G/R1114G/D1135N/V1139A/D1180G/E1219V/Q1221H/A1320V/R1333K)-P2A-EGFP	CMV and T7 promoter expression plasmid for human codon optimized ABE8e A-to-G base editor with nSpCas9-NRRH(D10A) and P2A-EGFP
RMD21	to be deposited	ABE8e-NRTH	pCMV-T7-ABE8e-nSpCas9-NRTH(D10A/I322V/S409I/E427G/R654L/R753G/R1114G/D1135N/D1180G/G1218S/E1219V/Q1221H/P1249S/E1253K/P1321S/D1332G/R1335L)-P2A-EGFP	CMV and T7 promoter expression plasmid for human codon optimized ABE8e A-to-G base editor with nSpCas9-NRTH(D10A) and P2A-EGFP
RMD57	to be deposited	ABE8e-NRCH	pCMV-T7-ABE8e-nSpCas9-NRCH(D10A/I322V/S409I/E427G/R654L/R753G/R1114G/D1135N/E1219V/D1332N/R1335Q/T1337N/S1338T/H1349R)-P2A-EGFP	CMV and T7 promoter expression plasmid for human codon optimized ABE8e A-to-G base editor with nSpCas9-NRCH(D10A) and P2A-EGFP
LM422	to be deposited	ABE8e-SpCas9-HF1	pCMV-T7-ABE8e-nSpCas9-HF1(D10A/N497A/R661A/Q695A/Q926A)-P2A-EGFP	CMV and T7 promoter expression plasmid for human codon optimized ABE8e A-to-G base editor with nSpCas9-HF1(D10A) and P2A-EGFP
LM446	to be deposited	ABE8e-SpCas9-HiFi	pCMV-T7-ABE8e-nSpCas9-HiFi(D10A/R691A)-P2A-EGFP	CMV and T7 promoter expression plasmid for human codon optimized ABE8e A-to-G base editor with nSpCas9-HiFi(D10A) and P2A-EGFP
LM434	to be deposited	ABE8e-SpRY-HF1	pCMV-T7-ABE8e-nSpRY-HF1-P2A-EGFP	CMV and T7 promoter expression plasmid for human codon optimized ABE8e A-to-G base editor with nSpRY-HF1(D10A) and P2A-EGFP
LM458	to be deposited	ABE8e-SpRY-HiFi	pCMV-T7-ABE8e-nSpRY-HiFi(R691A)-P2A-EGFP	CMV and T7 promoter expression plasmid for human codon optimized ABE8e A-to-G base editor with nSpRY-HiFi(D10A) and P2A-EGFP
AAV plasmids (N- and C-terminal constructs)
plasmid ID	Addgene ID	plasmid nickname	plasmid description	plasmid use	spacer sequence (if applicable)
Cbh_v5 AAV-ABE N-terminal (HES1458)	137177	N-term AAV-ABE7.10-SpCas9	pAAV-pCBh-BPNLS-TadA(7.10)-nSpCas9(D10A)-NpuN-BPNLS	Cbh promoter expression plasmid for N-terminal intein-split AAV construct with N-term of ABE7.10-nSpCas9(D10A)
CA21	to be deposited	N-term AAV-ABE8e-SpCas9	pAAV-pCBh-BPNLS-TadA8e-nSpCas9(D10A)-NpuN-BPNLS	Cbh promoter expression plasmid for N-terminal intein-split AAV construct with N-term of ABE8e-nSpCas9(D10A)
CA19	to be deposited	N-term AAV-ABE8e-SpCas9(A61R)	pAAV-pCBh-BPNLS-TadA8e-nSpCas9(D10A/A61R)-NpuN-BPNLS	Cbh promoter expression plasmid for N-terminal intein-split AAV construct with N-term of ABE8e-nSpCas9(D10A/A61R) (to be used with SpRY C-term constructs)
Cbh_v5 AAV-ABE C-terminal (HES1456)	137178	C-term AAV-SpCas9-gRNAentry	pAAV-pCbh-BPNLS-NpuC-SpCas9(C)-BPNLS-gRNA[BsmBI]-pU6	Cbh promoter expression plasmid for C-terminal intein-split AAV construct with C-term of SpCas9 and BsmBI entry cassette to clone SpCas9 gRNA spacer	BsmBI entry cassette
CA22	n/a	C-term AAV-SpCas9-SMN2-A7	pAAV-pCbh-BPNLS-NpuC-SpCas9(C)-BPNLS-SMN2-A7_gRNA-pU6	Cbh promoter expression plasmid for C-terminal intein-split AAV construct with C-term of SpCas9 and A7 SMN2 gRNA	GTGTCTAAAACCCTGTAAGG
CA29	n/a	C-term AAV-SpCas9-SMN2-A8	pAAV-pCbh-BPNLS-NpuC-SpCas9(C)-BPNLS-SMN2-A8_gRNA-pU6	Cbh promoter expression plasmid for C-terminal intein-split AAV construct with C-term of SpCas9 and A8 SMN2 gRNA	GTTGTCTAAAACCCTGTAAG
CA36	n/a	C-term AAV-SpCas9-SMN2-A10	pAAV-pCbh-BPNLS-NpuC-SpCas9(C)-BPNLS-SMN2-A10_gRNA-pU6	Cbh promoter expression plasmid for C-terminal intein-split AAV construct with C-term of SpCas9 and A10 SMN2 gRNA	GTTTTGTCTAAAACCCTGTA
CA20	to be deposited	C-term AAV-SpRY-gRNAentry	pAAV-pCbh-BPNLS-NpuC-SpRY(C)-BPNLS-gRNA[BsmBI]-pU6	Cbh promoter expression plasmid for C-terminal intein-split AAV construct with C-term of SpRY and BsmBI entry cassette to clone SpCas9 gRNA spacer	BsmBI entry cassette
CA43	n/a	C-term AAV-SpRY-SMN2-A7	pAAV-pCbh-BPNLS-NpuC-SpRY(C)-BPNLS-SMN2-A7_gRNA-pU6	Cbh promoter expression plasmid for C-terminal intein-split AAV construct with C-term of SpRY and A7 SMN2 gRNA	GTGTCTAAAACCCTGTAAGG
CA50	n/a	C-term AAV-SpRY-SMN2-A8	pAAV-pCbh-BPNLS-NpuC-SpRY(C)-BPNLS-SMN2-A8_gRNA-pU6	Cbh promoter expression plasmid for C-terminal intein-split AAV construct with C-term of SpRY and A8 SMN2 gRNA	GTTGTCTAAAACCCTGTAAG
CA57	n/a	C-term AAV-SpRY-SMN2-A10	pAAV-pCbh-BPNLS-NpuC-SpRY(C)-BPNLS-SMN2-A10_gRNA-pU6	Cbh promoter expression plasmid for C-terminal intein-split AAV construct with C-term of SpRY and A10 SMN2 gRNA	GTTTTGTCTAAAACCCTGTA
