## Supplemental Table 5 for "Base editing as a genetic treatment for spinal muscular atrophy"

### Sheet: Oligos and probes
Table S5 - Oligonucleotides and probes used in this study
For targeted sequencing library preparation
primer ID	primer description	primer sequence
oRW1092	Nextera DNA index 701 primer	CAAGCAGAAGACGGCATACGAGATTCGCCTTAGTGACTGGAGTTCAGACGTGTGCTCTTCCGATCT
oRW1093	Nextera DNA index 702 primer	CAAGCAGAAGACGGCATACGAGATCTAGTACGGTGACTGGAGTTCAGACGTGTGCTCTTCCGATCT
oRW1094	Nextera DNA index 703 primer	CAAGCAGAAGACGGCATACGAGATTTCTGCCTGTGACTGGAGTTCAGACGTGTGCTCTTCCGATCT
oRW1095	Nextera DNA index 704 primer	CAAGCAGAAGACGGCATACGAGATGCTCAGGAGTGACTGGAGTTCAGACGTGTGCTCTTCCGATCT
oRW1096	Nextera DNA index 705 primer	CAAGCAGAAGACGGCATACGAGATAGGAGTCCGTGACTGGAGTTCAGACGTGTGCTCTTCCGATCT
oRW1097	Nextera DNA index 706 primer	CAAGCAGAAGACGGCATACGAGATCATGCCTAGTGACTGGAGTTCAGACGTGTGCTCTTCCGATCT
oRW1098	Nextera DNA index 707 primer	CAAGCAGAAGACGGCATACGAGATGTAGAGAGGTGACTGGAGTTCAGACGTGTGCTCTTCCGATCT
oRW1099	Nextera DNA index 708 primer	CAAGCAGAAGACGGCATACGAGATCCTCTCTGGTGACTGGAGTTCAGACGTGTGCTCTTCCGATCT
oRW1100	Nextera DNA index 709 primer	CAAGCAGAAGACGGCATACGAGATAGCGTAGCGTGACTGGAGTTCAGACGTGTGCTCTTCCGATCT
oRW1101	Nextera DNA index 710 primer	CAAGCAGAAGACGGCATACGAGATCAGCCTCGGTGACTGGAGTTCAGACGTGTGCTCTTCCGATCT
oRW1102	Nextera DNA index 711 primer	CAAGCAGAAGACGGCATACGAGATTGCCTCTTGTGACTGGAGTTCAGACGTGTGCTCTTCCGATCT
oRW1103	Nextera DNA index 712 primer	CAAGCAGAAGACGGCATACGAGATTCCTCTACGTGACTGGAGTTCAGACGTGTGCTCTTCCGATCT
oRW1104	Nextera DNA index 714 primer	CAAGCAGAAGACGGCATACGAGATTCATGAGCGTGACTGGAGTTCAGACGTGTGCTCTTCCGATCT
oRW1105	Nextera DNA index 715 primer	CAAGCAGAAGACGGCATACGAGATCCTGAGATGTGACTGGAGTTCAGACGTGTGCTCTTCCGATCT
oRW1106	Nextera DNA index 716 primer	CAAGCAGAAGACGGCATACGAGATTAGCGAGTGTGACTGGAGTTCAGACGTGTGCTCTTCCGATCT
oRW1107	Nextera DNA index 718 primer	CAAGCAGAAGACGGCATACGAGATGTAGCTCCGTGACTGGAGTTCAGACGTGTGCTCTTCCGATCT
oRW1108	Nextera DNA index 719 primer	CAAGCAGAAGACGGCATACGAGATTACTACGCGTGACTGGAGTTCAGACGTGTGCTCTTCCGATCT
oRW1109	Nextera DNA index 720 primer	CAAGCAGAAGACGGCATACGAGATAGGCTCCGGTGACTGGAGTTCAGACGTGTGCTCTTCCGATCT
oRW1110	Nextera DNA index 721 primer	CAAGCAGAAGACGGCATACGAGATGCAGCGTAGTGACTGGAGTTCAGACGTGTGCTCTTCCGATCT
oRW1111	Nextera DNA index 722 primer	CAAGCAGAAGACGGCATACGAGATCTGCGCATGTGACTGGAGTTCAGACGTGTGCTCTTCCGATCT
oRW1112	Nextera DNA index 723 primer	CAAGCAGAAGACGGCATACGAGATGAGCGCTAGTGACTGGAGTTCAGACGTGTGCTCTTCCGATCT
oRW1113	Nextera DNA index 724 primer	CAAGCAGAAGACGGCATACGAGATCGCTCAGTGTGACTGGAGTTCAGACGTGTGCTCTTCCGATCT
oRW1114	Nextera DNA index 726 primer	CAAGCAGAAGACGGCATACGAGATGTCTTAGGGTGACTGGAGTTCAGACGTGTGCTCTTCCGATCT
oRW1115	Nextera DNA index 727 primer	CAAGCAGAAGACGGCATACGAGATACTGATCGGTGACTGGAGTTCAGACGTGTGCTCTTCCGATCT
oRW1116	Nextera DNA index 501 primer	AATGATACGGCGACCACCGAGATCTACACTAGATCGCACACTCTTTCCCTACACGACGCTCTTCCGATCT
oRW1117	Nextera DNA index 502 primer	AATGATACGGCGACCACCGAGATCTACACCTCTCTATACACTCTTTCCCTACACGACGCTCTTCCGATCT
oRW1118	Nextera DNA index 503 primer	AATGATACGGCGACCACCGAGATCTACACTATCCTCTACACTCTTTCCCTACACGACGCTCTTCCGATCT
oRW1119	Nextera DNA index 504 primer	AATGATACGGCGACCACCGAGATCTACACAGAGTAGAACACTCTTTCCCTACACGACGCTCTTCCGATCT
oRW1120	Nextera DNA index 505 primer	AATGATACGGCGACCACCGAGATCTACACGTAAGGAGACACTCTTTCCCTACACGACGCTCTTCCGATCT
oRW1121	Nextera DNA index 506 primer	AATGATACGGCGACCACCGAGATCTACACACTGCATAACACTCTTTCCCTACACGACGCTCTTCCGATCT
oRW1122	Nextera DNA index 507 primer	AATGATACGGCGACCACCGAGATCTACACAAGGAGTAACACTCTTTCCCTACACGACGCTCTTCCGATCT
oRW1123	Nextera DNA index 508 primer	AATGATACGGCGACCACCGAGATCTACACCTAAGCCTACACTCTTTCCCTACACGACGCTCTTCCGATCT
oRW1124	Nextera DNA index 510 primer	AATGATACGGCGACCACCGAGATCTACACCGTCTAATACACTCTTTCCCTACACGACGCTCTTCCGATCT
oRW1125	Nextera DNA index 511 primer	AATGATACGGCGACCACCGAGATCTACACTCTCTCCGACACTCTTTCCCTACACGACGCTCTTCCGATCT
oRW1126	Nextera DNA index 513 primer	AATGATACGGCGACCACCGAGATCTACACTCGACTAGACACTCTTTCCCTACACGACGCTCTTCCGATCT
oRW1127	Nextera DNA index 515 primer	AATGATACGGCGACCACCGAGATCTACACTTCTAGCTACACTCTTTCCCTACACGACGCTCTTCCGATCT
oRW1128	Nextera DNA index 516 primer	AATGATACGGCGACCACCGAGATCTACACCCTAGAGTACACTCTTTCCCTACACGACGCTCTTCCGATCT
oRW1129	Nextera DNA index 517 primer	AATGATACGGCGACCACCGAGATCTACACGCGTAAGAACACTCTTTCCCTACACGACGCTCTTCCGATCT
oRW1130	Nextera DNA index 518 primer	AATGATACGGCGACCACCGAGATCTACACCTATTAAGACACTCTTTCCCTACACGACGCTCTTCCGATCT
oRW1131	Nextera DNA index 520 primer	AATGATACGGCGACCACCGAGATCTACACAAGGCTATACACTCTTTCCCTACACGACGCTCTTCCGATCT
OJA1933	TruSeq DNA index 501 primer	AATGATACGGCGACCACCGAGATCTACACTATAGCCTACACTCTTTCCCTACACGACGCTCTTCCGATCT
OJA1934	TruSeq DNA index 502 primer	AATGATACGGCGACCACCGAGATCTACACATAGAGGCACACTCTTTCCCTACACGACGCTCTTCCGATCT
OJA1935	TruSeq DNA index 503 primer	AATGATACGGCGACCACCGAGATCTACACCCTATCCTACACTCTTTCCCTACACGACGCTCTTCCGATCT
OJA1936	TruSeq DNA index 504 primer	AATGATACGGCGACCACCGAGATCTACACGGCTCTGAACACTCTTTCCCTACACGACGCTCTTCCGATCT
OJA1937	TruSeq DNA index 505 primer	AATGATACGGCGACCACCGAGATCTACACAGGCGAAGACACTCTTTCCCTACACGACGCTCTTCCGATCT
OJA1938	TruSeq DNA index 506 primer	AATGATACGGCGACCACCGAGATCTACACTAATCTTAACACTCTTTCCCTACACGACGCTCTTCCGATCT
OJA1939	TruSeq DNA index 507 primer	AATGATACGGCGACCACCGAGATCTACACCAGGACGTACACTCTTTCCCTACACGACGCTCTTCCGATCT
OJA1940	TruSeq DNA index 508 primer	AATGATACGGCGACCACCGAGATCTACACGTACTGACACACTCTTTCCCTACACGACGCTCTTCCGATCT
OJA1941	TruSeq DNA index 701 primer	CAAGCAGAAGACGGCATACGAGATCGAGTAATGTGACTGGAGTTCAGACGTGTGCTCTTCCGATCT
OJA1942	TruSeq DNA index 702 primer	CAAGCAGAAGACGGCATACGAGATTCTCCGGAGTGACTGGAGTTCAGACGTGTGCTCTTCCGATCT
OJA1943	TruSeq DNA index 703 primer	CAAGCAGAAGACGGCATACGAGATAATGAGCGGTGACTGGAGTTCAGACGTGTGCTCTTCCGATCT
OJA1944	TruSeq DNA index 704 primer	CAAGCAGAAGACGGCATACGAGATGGAATCTCGTGACTGGAGTTCAGACGTGTGCTCTTCCGATCT
OJA1945	TruSeq DNA index 705 primer	CAAGCAGAAGACGGCATACGAGATTTCTGAATGTGACTGGAGTTCAGACGTGTGCTCTTCCGATCT
OJA1946	TruSeq DNA index 706 primer	CAAGCAGAAGACGGCATACGAGATACGAATTCGTGACTGGAGTTCAGACGTGTGCTCTTCCGATCT
OJA1947	TruSeq DNA index 707 primer	CAAGCAGAAGACGGCATACGAGATAGCTTCAGGTGACTGGAGTTCAGACGTGTGCTCTTCCGATCT
OJA1948	TruSeq DNA index 708 primer	CAAGCAGAAGACGGCATACGAGATGCGCATTAGTGACTGGAGTTCAGACGTGTGCTCTTCCGATCT
OJA1949	TruSeq DNA index 709 primer	CAAGCAGAAGACGGCATACGAGATCATAGCCGGTGACTGGAGTTCAGACGTGTGCTCTTCCGATCT
OJA1950	TruSeq DNA index 710 primer	CAAGCAGAAGACGGCATACGAGATTTCGCGGAGTGACTGGAGTTCAGACGTGTGCTCTTCCGATCT
OJA1951	TruSeq DNA index 711 primer	CAAGCAGAAGACGGCATACGAGATGCGCGAGAGTGACTGGAGTTCAGACGTGTGCTCTTCCGATCT
OJA1952	TruSeq DNA index 712 primer	CAAGCAGAAGACGGCATACGAGATCTATCGCTGTGACTGGAGTTCAGACGTGTGCTCTTCCGATCT
oCA229-D501	TruSeq DNA index 501 adapter	aatgatacggcgaccaccgagatctacacTATAGCCTacactctttccctacacgacgctcttccgatc*t
oCA230-D502	TruSeq DNA index 502 adapter	aatgatacggcgaccaccgagatctacacATAGAGGCacactctttccctacacgacgctcttccgatc*t
oCA231-D503	TruSeq DNA index 503 adapter	aatgatacggcgaccaccgagatctacacCCTATCCTacactctttccctacacgacgctcttccgatc*t
oCA232-D504	TruSeq DNA index 504 adapter	aatgatacggcgaccaccgagatctacacGGCTCTGAacactctttccctacacgacgctcttccgatc*t
oCA233-D505	TruSeq DNA index 505 adapter	aatgatacggcgaccaccgagatctacacAGGCGAAGacactctttccctacacgacgctcttccgatc*t
oCA234-D506	TruSeq DNA index 506 adapter	aatgatacggcgaccaccgagatctacacTAATCTTAacactctttccctacacgacgctcttccgatc*t
oCA235-D507	TruSeq DNA index 507 adapter	aatgatacggcgaccaccgagatctacacCAGGACGTacactctttccctacacgacgctcttccgatc*t
oCA236-D508	TruSeq DNA index 508 adapter	aatgatacggcgaccaccgagatctacacGTACTGACacactctttccctacacgacgctcttccgatc*t
oCA237-D509	TruSeq DNA index A504 adapter	aatgatacggcgaccaccgagatctacacAGAGTAGAacactctttccctacacgacgctcttccgatc*t
oCA238-D510	TruSeq DNA index A507 adapter	aatgatacggcgaccaccgagatctacacAAGGAGTAacactctttccctacacgacgctcttccgatc*t
oCA239-D511	TruSeq DNA index A518 adapter	aatgatacggcgaccaccgagatctacacCTATTAAGacactctttccctacacgacgctcttccgatc*t
oCA240-D512	TruSeq DNA index A517 adapter	aatgatacggcgaccaccgagatctacacGCGTAAGAacactctttccctacacgacgctcttccgatc*t
oCA241-D701	TruSeq DNA index 701 adapter	/5phos/gatcggaagagcacacgtctgaactccagtcacATTACTCGatctcgtatgccgtcttctgcttg
oCA242-D702	TruSeq DNA index 702 adapter	/5phos/gatcggaagagcacacgtctgaactccagtcacTCCGGAGAatctcgtatgccgtcttctgcttg
oCA243-D703	TruSeq DNA index 703 adapter	/5phos/gatcggaagagcacacgtctgaactccagtcacCGCTCATTatctcgtatgccgtcttctgcttg
oCA244-D704	TruSeq DNA index 704 adapter	/5phos/gatcggaagagcacacgtctgaactccagtcacGAGATTCCatctcgtatgccgtcttctgcttg
oCA245-D705	TruSeq DNA index 705 adapter	/5phos/gatcggaagagcacacgtctgaactccagtcacATTCAGAAatctcgtatgccgtcttctgcttg
oCA246-D706	TruSeq DNA index 706 adapter	/5phos/gatcggaagagcacacgtctgaactccagtcacGAATTCGTatctcgtatgccgtcttctgcttg
oCA247-D707	TruSeq DNA index 707 adapter	/5phos/gatcggaagagcacacgtctgaactccagtcacCTGAAGCTatctcgtatgccgtcttctgcttg
oCA248-D708	TruSeq DNA index 708 adapter	/5phos/gatcggaagagcacacgtctgaactccagtcacTAATGCGCatctcgtatgccgtcttctgcttg
oCA249-D709	TruSeq DNA index 709 adapter	/5phos/gatcggaagagcacacgtctgaactccagtcacCGGCTATGatctcgtatgccgtcttctgcttg
oCA250-D710	TruSeq DNA index 710 adapter	/5phos/gatcggaagagcacacgtctgaactccagtcacTCCGCGAAatctcgtatgccgtcttctgcttg
oCA251-D711	TruSeq DNA index 711 adapter	/5phos/gatcggaagagcacacgtctgaactccagtcacTCTCGCGCatctcgtatgccgtcttctgcttg
oCA252-D712	TruSeq DNA index 712 adapter	/5phos/gatcggaagagcacacgtctgaactccagtcacAGCGATAGatctcgtatgccgtcttctgcttg
For amplification of endogenous loci
Note: Many gRNA target sites are in close proximity to one another. If the same primers were used to assess editing with different sgRNAs, these primers are listed multiple times below, once for each sgRNA.
primer ID	primer description	full primer sequence	3' end of primer complementary genomic locus
oCA13	P5 deep sequencing primer for site SMN2-C6T in SMN2	ACACTCTTTCCCTACACGACGCTCTTCCGATCTCATCCATATAAAGCTATCTATATATAGC	CATCCATATAAAGCTATCTATATATAGC
oCA15	P7 deep sequencing primer for site SMN2-C6T in SMN2	GACTGGAGTTCAGACGTGTGCTCTTCCGATCTGTTTTGGCATCAAAATTCTTTAATATTGATTG	GTTTTGGCATCAAAATTCTTTAATATTGATTG
oKAC1122	P5 deep sequencing primer for site SMN2-C6T in SMN2	ACACTCTTTCCCTACACGACGCTCTTCCGATCTGCTTTTTAACATCCATATAAAGCTATC	GCTTTTTAACATCCATATAAAGCTATC
oKAC1123	P7 deep sequencing primer for site SMN2-C6T in SMN2	GACTGGAGTTCAGACGTGTGCTCTTCCGATCTGTTTTCCACAAACCATAAAGTTTTAC	GTTTTCCACAAACCATAAAGTTTTAC
oRW928	P5 deep sequencing primer for site NCTC-1-EMX1	ACACTCTTTCCCTACACGACGCTCTTCCGATCTCAGAACCGGAGGACAAAGTACAAACG	CAGAACCGGAGGACAAAGTACAAACG
oRW929	P7 deep sequencing primer for site NCTC-1-EMX1	GACTGGAGTTCAGACGTGTGCTCTTCCGATCTGCAGCAAGCAGCACTCTGCC	GCAGCAAGCAGCACTCTGCC
oRW1316	P5 deep sequencing primer for site NGGA-4 in UBE3A	ACACTCTTTCCCTACACGACGCTCTTCCGATCTCTGCCCCTCTTTCACTAGCTTCATGG	CTGCCCCTCTTTCACTAGCTTCATGG
oRW1378	P7 deep sequencing primer for site NGGA-4 in UBE3A	GACTGGAGTTCAGACGTGTGCTCTTCCGATCTGGGAAATCCAGTGAGAAGACAGCAG	GGGAAATCCAGTGAGAAGACAGCAG
oRW930	P5 deep sequencing primer for site NGGG-1 in VEGFA	ACACTCTTTCCCTACACGACGCTCTTCCGATCTGAATGGAGCGAGCAGCGTCTTC	GAATGGAGCGAGCAGCGTCTTC
oRW931	P7 deep sequencing primer for site NGGG-1 in VEGFA	GACTGGAGTTCAGACGTGTGCTCTTCCGATCTAGAGCCGTTCCCTCTTTGCTAGG	AGAGCCGTTCCCTCTTTGCTAGG
oRW1088	P5 deep sequencing primer for site NGGA-2 in DNMT1	ACACTCTTTCCCTACACGACGCTCTTCCGATCTGGAAAAGTCACTCTGGGGAACACG	GGAAAAGTCACTCTGGGGAACACG
oRW1091	P7 deep sequencing primer for site NGGA-2 in DNMT1	GACTGGAGTTCAGACGTGTGCTCTTCCGATCTACCTGCCTCAGCTGCTCACTTG	ACCTGCCTCAGCTGCTCACTTG
oRW1318	P5 deep sequencing primer for site NGGA-6 in CUL3	ACACTCTTTCCCTACACGACGCTCTTCCGATCTTTGGGAGCACTTCCAGGTTCACT	TTGGGAGCACTTCCAGGTTCACT
oRW1380	P7 deep sequencing primer for site NGGA-6 in CUL3	GACTGGAGTTCAGACGTGTGCTCTTCCGATCTCTGCACTCCAGCCTTGGTGACAG	CTGCACTCCAGCCTTGGTGACAG
oRW1323	P5 deep sequencing primer for site NGGG-3 in EMX1	ACACTCTTTCCCTACACGACGCTCTTCCGATCTGAAGCAGGCCAATGGGGAGG	GAAGCAGGCCAATGGGGAGG
oRW1385	P7 deep sequencing primer for site NGGG-3 in EMX1	GACTGGAGTTCAGACGTGTGCTCTTCCGATCTCTTGTCCCTCTGTCAATGGCGG	CTTGTCCCTCTGTCAATGGCGG
oRW949	P5 deep sequencing primer for site NGAG-1 in VEGFA	ACACTCTTTCCCTACACGACGCTCTTCCGATCTGTCACTAGGGGGCGCTCGG	GTCACTAGGGGGCGCTCGG
oRW953	P7 deep sequencing primer for site NGAG-1 in VEGFA	GACTGGAGTTCAGACGTGTGCTCTTCCGATCTCAGGGACGGGTGGGGAGAGG	CAGGGACGGGTGGGGAGAGG
oRW934	P5 deep sequencing primer for site NGTA-1 in EMX1	ACACTCTTTCCCTACACGACGCTCTTCCGATCTGGGGCCTCCTGAGTTTCTCATCTG	GGGGCCTCCTGAGTTTCTCATCTG
oRW935	P7 deep sequencing primer for site NGTA-1 in EMX1	GACTGGAGTTCAGACGTGTGCTCTTCCGATCTGGTTGCCCACCCTAGTCATTGGAG	GGTTGCCCACCCTAGTCATTGGAG
oRW920	P5 deep sequencing primer for site NTAT-1 in RUNX1	ACACTCTTTCCCTACACGACGCTCTTCCGATCTCAAACAAGACAGGGAACTGGCAGG	CAAACAAGACAGGGAACTGGCAGG
oRW921	P7 deep sequencing primer for site NTAT-1 in RUNX1	GACTGGAGTTCAGACGTGTGCTCTTCCGATCTCCCCGCCTTCAGAAGAGGGTG	CCCCGCCTTCAGAAGAGGGTG
oRW1294	P5 deep sequencing primer for site NGAG-4 in VEGFA	ACACTCTTTCCCTACACGACGCTCTTCCGATCTGGGCTCTCTGTACATGAAGCAACTC	GGGCTCTCTGTACATGAAGCAACTC
oRW1356	P7 deep sequencing primer for site NGAG-4 in VEGFA	GACTGGAGTTCAGACGTGTGCTCTTCCGATCTGAAGACGCTGCTCGCTCCATTC	GAAGACGCTGCTCGCTCCATTC
oRW1623	P5 deep sequencing primer for site NACT-2 in HEKsite4	ACACTCTTTCCCTACACGACGCTCTTCCGATCTCAGTGAAATCACCCTGGGGGATCA	CAGTGAAATCACCCTGGGGGATCA
oRW1624	P7 deep sequencing primer for site NACT-2 in HEKsite4	GACTGGAGTTCAGACGTGTGCTCTTCCGATCTGAGGTGGGGGTTAAAGCGGAG	GAGGTGGGGGTTAAAGCGGAG
oRW1599	P5 deep sequencing primer for site NCCG-1 in SHANK3	ACACTCTTTCCCTACACGACGCTCTTCCGATCTGGCAGGCACCGTCTTTGTCG	GGCAGGCACCGTCTTTGTCG
oRW1600	P7 deep sequencing primer for site NCCG-1 in SHANK3	GACTGGAGTTCAGACGTGTGCTCTTCCGATCTCATGTACGTTCGTCAAGGTTAAAGGAG	CATGTACGTTCGTCAAGGTTAAAGGAG
oRW1611	P5 deep sequencing primer for site NTGT-1 in FANCF	ACACTCTTTCCCTACACGACGCTCTTCCGATCTGGGACTCAGTTCCAACCCAAATGC	GGGACTCAGTTCCAACCCAAATGC
oRW1612	P7 deep sequencing primer for site NTGT-1 in FANCF	GACTGGAGTTCAGACGTGTGCTCTTCCGATCTGGCATCCACAAATCACCTGGAGAG	GGCATCCACAAATCACCTGGAGAG
oCA99	P7 deep sequencing primer for site SMN22-C6T in TG89 Border (Grm7)	GACTGGAGTTCAGACGTGTGCTCTTCCGATCTCTGACCTACCAGGGATGAGG	CTGACCTACCAGGGATGAGG
oCA112	F deep sequencing primer for on-target	TGCAGCCTAATAATTGTTTTCTTTGGGA	n/a
oCA112b	R deep sequencing primer for on-target	GATTCACTTTCATAATGCTGGCAGACT	n/a
oCA113	F deep sequencing primer for OT1	GATTCACTTTCATAATGCTGGCAGACT	n/a
oCA113b	R deep sequencing primer for OT1	ATGTTGCTTACCACTTTTCCTAGTCATTC	n/a
oCA115	F deep sequencing primer for OT2	GGCAAACCAAGAGATTGTGATTACTCTACC	n/a
oCA115b	R deep sequencing primer for OT2	TCCGTTTCAATTCCCCCCCATCT	n/a
oCA265	F deep sequencing primer for OT3	ACACTCTTTCCCTACACGACGCTCTTCCGATCTCAGACCTTGAACAACGATCTGTGTC	CAGACCTTGAACAACGATCTGTGTC
oCA266	R deep sequencing primer for OT3	GACTGGAGTTCAGACGTGTGCTCTTCCGATCTAGTGATCTGCCCTACTCAGCCT	AGTGATCTGCCCTACTCAGCCT
oCA116	P5 deep sequencing primer for OT4	CCATCTAGTCCTGCCACTTTGGT	n/a
oCA116b	P7 deep sequencing primer for OT4	AGGTTTTGGAGTCACCCTGCCTGG	n/a
oCA201	F deep sequencing primer for OT5	GGAGGTCAAGGCTGTTGTGCCA	n/a
oCA201b	R deep sequencing primer for OT5	TACCGTCACCACCATCCATCCACAA	n/a
oCA118	F deep sequencing primer for OT6	AAAACAACCCAAGGGAAATTAGGGGGA	n/a
oCA118b	R deep sequencing primer for OT6	AAGGACGACTCAGGCAATCAGTTTCCA	n/a
oCA120	F deep sequencing primer for OT7	CCACCTCAGGGCACTGCTAGTCT	n/a
oCA120b	R deep sequencing primer for OT7	GGGACATCTGTTTGGTCTGTTGGGGG	n/a
oCA122	F deep sequencing primer for OT8	GAGAAGCTAAGGCAAGTATCAACAAAACA	n/a
oCA122b	R deep sequencing primer for OT8	TGAAAGAATGCACTATCTGTACCTTGCT	n/a
oCA124	F deep sequencing primer for OT9	TGAGTCCAAGGCTTGTAGCAGCA	n/a
oCA124b	R deep sequencing primer for OT9	AGGAGGTCCCTCTAAATGGGTCA	n/a
oCA126	F deep sequencing primer for OT10	AGCTCCATCTTAGAGACCTACACCA	n/a
oCA126b	R deep sequencing primer for OT10	ACCAGGGGTGTGCGTTGTTTGTCT	n/a
oCA128	F deep sequencing primer for OT11	AGGGTGACATCAGCAGGAGAGTGGG	n/a
oCA128b	R deep sequencing primer for OT11	TCCTCCCTGGCTTGTTGGAAGTGT	n/a
oCA132	F deep sequencing primer for OT12	ACTCCTCCAGTGCTAGGCAGGGC	n/a
oCA132b	R deep sequencing primer for OT12	TGTTGCCATCTTGGTTGTAACTGGT	n/a
oCA134	F deep sequencing primer for OT13	GCCTGCCCTGCTGTGACCATACC	n/a
oCA134b	R deep sequencing primer for OT13	AGGGCCTGGTCTAATTCATATGGTGA	n/a
oCA130	F deep sequencing primer for OT14	TGGCCCGCGGGTATTTTTGGCTG	n/a
oCA130b	R deep sequencing primer for OT14	TCCTCGGTCAGCACCACCACAAT	n/a
oCA140	F deep sequencing primer for OT15	GCCTGGCCTGGATCCCAAGGC	n/a
oCA140b	R deep sequencing primer for OT15	CTTTGGCCTGAAAGCTGGGACCT	n/a
oCA138	F deep sequencing primer for OT16	CCAAGTGTGGGGATGAGAAGGCA	n/a
oCA138b	R deep sequencing primer for OT16	ACTGCGTTTCCTACCCCCTACCCC	n/a
oCA137	F deep sequencing primer for OT17	AGCAACTCTGGGCTGCAAAGGATGG	n/a
oCA137b	R deep sequencing primer for OT17	TGGTGAGGCTGGTCTTGAGC	n/a
oCA144	F deep sequencing primer for OT18	ACAAGTCAATGGCCATCACCCTCCT	n/a
oCA144b	R deep sequencing primer for OT18	TGAGCTTGGAGATGTTGGAAGCCCA	n/a
oCA203	F deep sequencing primer for OT19	TTTCTTTTTGATGGAGTAGGGAGCG	n/a
oCA203b	R deep sequencing primer for OT19	AGTAGTTTCTATTTGTCAATCATTTCTTCAG	n/a
oCA156	F deep sequencing primer for OT20	TCCTGCCTGCTTCTGGCTGCTCT	n/a
oCA156b	R deep sequencing primer for OT20	TTCTCCGCAGTTTCCAGGCCTGC	n/a
oCA142	F deep sequencing primer for OT21	TGCTTTCAATTGGATGCTGACTTGGC	n/a
oCA142b	R deep sequencing primer for OT21	ACCTTCACAAATCTGAGGTTTCAAACTC	n/a
oCA267	F deep sequencing primer for OT22	ACACTCTTTCCCTACACGACGCTCTTCCGATCTTAGCACTGCCGACGACTTGCTGT	TAGCACTGCCGACGACTTGCTGT
oCA268	R deep sequencing primer for OT22	GACTGGAGTTCAGACGTGTGCTCTTCCGATCTGCCCAGGCATTACGCTCAGCA	GCCCAGGCATTACGCTCAGCA
oCA150	P5 deep sequencing primer for OT23	TCAGTGTGTCAGCGAGGCAACCT	n/a
oCA150b	P7 deep sequencing primer for OT23	GGTGCACCTGCCCCCACCAAAAA	n/a
oCA154	F deep sequencing primer for OT24	TCTGTATTGGCAACTATTGGGCGT	n/a
oCA154b	R deep sequencing primer for OT24	TGCAGTTTCTCCCCGCTCCCTCT	n/a
oCA206	F deep sequencing primer for OT25	GGGCAGGAAAAACATAAGGAGAAGG	n/a
oCA206b	R deep sequencing primer for OT25	GATGTCTGATGCCTTTTGGCTGTCT	n/a
oCA148	F deep sequencing primer for OT26	GTCCCAAAGACCAAGTCCAAGTACA	n/a
oCA148b	R deep sequencing primer for OT26	AGTGTGCCCTGGATTTAGAACAGAA	n/a
oCA159	F deep sequencing primer for OT27	TGGACATCTCAAGCTGCCTTTCA	n/a
oCA159b	R deep sequencing primer for OT27	AGCTTCTTCAAAAGTATGACATGGTGGA	n/a
oCA269	F deep sequencing primer for OT28	ACACTCTTTCCCTACACGACGCTCTTCCGATCTTGGTGATGACCAGATTTGGTGGCA	TGGTGATGACCAGATTTGGTGGCA
oCA270	R deep sequencing primer for OT28	GACTGGAGTTCAGACGTGTGCTCTTCCGATCTGCCGTCTGAATTTGGTATCCACTCTC	GCCGTCTGAATTTGGTATCCACTCTC
oCA152	P5 deep sequencing primer for OT29	CCCTACTGTCTCACCTTCCCAAAG	n/a
oCA152b	P7 deep sequencing primer for OT29	GCAACAGGTGAATTAGTATGCGTACAG	n/a
oCA162	F deep sequencing primer for OT30	GCCCAATTTTTGAATATTTGGTTAGGCTG	n/a
oCA162b	R deep sequencing primer for OT30	GCCTCGCTACCTATTGTGACACAGAA	n/a
oCA163	F deep sequencing primer for OT31	TGGTGAATGTGAAATTATGAGCCCATCT	n/a
oCA163b	R deep sequencing primer for OT31	AGGAATGTCAGCTTTGCTCCCCA	n/a
oCA171	F deep sequencing primer for OT32	AGAGCTGAGGTGGTGATGCTAGC	n/a
oCA171b	R deep sequencing primer for OT32	TCCACGGACTGAGGTTGGGGAGG	n/a
oCA165	F deep sequencing primer for OT33	TGAATGCTCTGAGGTCTTTCTACCCA	n/a
oCA165b	R deep sequencing primer for OT33	TCTTTTGTGAGAGGCGGGAGTGG	n/a
oCA167	F deep sequencing primer for OT34	GGCTGCCTGCAATGGGGATCACC	n/a
oCA167b	R deep sequencing primer for OT34	TCCTGGTGCTGGGTCTCCTTTGGA	n/a
For ddPCR
primer ID	primer description	primer sequence
oCA43	SMN-FL-FP (for ddPCR)	CAAAAAGAAGGAAGGTGCTCA
oCA44	SMN-FL-RP (for ddPCR)	TCCAGATCTGTCTGATCGTTTC
oCA66	F2 primer for AAV quantification	CCTCGACTGTGCCTTCTAG
oCA67	R2 primer for AAV quantification	TGCGATGCAATTTCCTCAT
oCA70	hGAPDH_gDNA_F_primer	ATCCAAGCGTGTAAGGGTCC
oCA71	hGAPDH_gDNA_R_primer	GGACTGAGATTGGCCCGATG
oCA72	mGAPDH_gDNA_F_primer	GATGTCCTTGGTGCACACTC
oCA73	mGAPDH_gDNA_R_primer	GAGCTGAGATTGCCCCGC
oCA76	hGAPDH_F_primer_exon_exon	GTCTCCTCTGACTTCAACAGCG
oCA77	hGAPDH_R_primer_exon_exon	ACCACCCTGTTGCTGTAGCCAA
oCA80	F rWPRE fragment for AAV quantification	AATCAACCTCTGGATTACAA
oCA81	R rWPRE fragment for AAV quantification	ATAGCATGATACAAAGGCAT
oCA110	F_hSMN(1_2) for ddPCR (cDNA only)	CTCTTAAGAAGGGACGGGGC
oCA111	R_hSMN(1_2) for ddPCR (cDNA only)	CAGAATCATCGCTCTGGCCT
For ddPCR - probes
probe ID	primer description	primer sequence
prCA01	SMN-FL-FAM	TTAAGGAGAAATGCTGGCATAGAGCAGCAC
prCA04	EGFP_probe (FAM)	TCTTCAAGTCCGCCATGCCCG
prCA05	hGAPDH_gDNA_probe (HEX)	TTGACTCCCTAGTGTCCTGCTGCCC
prCA06	mGapdh_gDNA_probe (HEX)	CCTCGTCCTTAAGTTCATAGTCTGTATTC
prCA07	mGapdh_cDNA_exon_exon (HEX)	CCATCACTGCCACCCAGAAGAC
prCA08	hGAPDH_cDNA_exon_exon (HEX)	AACGACCACTTTGTCAAGCTCAT
prCA09	rWPRE fragment for AAV quantification (FAM)	TAAAAGGAGCAACATAGTTAAGA
prCA10	F_hSMN(1_2) (FAM)	GCTATGGCGATGAGCAGCGGC
prCA11	F_hSMN(1_2) 5' HEX 3'	GCTATGGCGATGAGCAGCGGC
Maguire_lab	bGH PolyA Probe for AAV quantification (FAM)	TGCCAGCCATCTGTTGTTTGCC-3’-MGBNFQ
