## Supplemental Table 3 for "Base editing as a genetic treatment for spinal muscular atrophy"

### Sheet: gRNA target sites and primers
Supplementary Table S3 - gRNA target sites used in this study
site ID	spacer sequence	4 nt PAM	gene	sgRNA miniprep ID	plasmid description	sgRNA origin	P5 primer	P5 primer full sequence	P5 primer annealing sequence	P7 primer	P7 primer full sequence	P7 primer annealing sequence	amplicon sequence
SMN2-C6T-A4	GCTAAAACCCTGTAAGGAAA	ATAA	SMN2	HES960	pUC19-U6-SpCas9sgRNA-SMN2-C6T-A4	present study	oCA13	ACACTCTTTCCCTACACGACGCTCTTCCGATCTCATCCATATAAAGCTATCTATATATAGC	CATCCATATAAAGCTATCTATATATAGC	oCA15	GACTGGAGTTCAGACGTGTGCTCTTCCGATCTGTTTTGGCATCAAAATTCTTTAATATTGATTG	GTTTTGGCATCAAAATTCTTTAATATTGATTG	GTTTTCCACAAACCATAAAGTTTTACAAAAGTAAGATTCACTTTCATAATGCTGGCAGACTTACTCCTTAATTTAAGGAATGTGAGCACCTTCCTTCTTTTTGATTTTGTCTAAAACCCTGTAAGGAAAATAAAGGAAGTTAAAAAAAATAGCTATATAGATATAGATAGCTATATATAGATAGCTTTATATGGATGTTAAAAAGC
SMN2-C6T-A5	GTCTAAAACCCTGTAAGGAA	AATA	SMN2	HES961	pUC19-U6-SpCas9sgRNA-SMN2-C6T-A5	present study	oCA13	ACACTCTTTCCCTACACGACGCTCTTCCGATCTCATCCATATAAAGCTATCTATATATAGC	CATCCATATAAAGCTATCTATATATAGC	oCA15	GACTGGAGTTCAGACGTGTGCTCTTCCGATCTGTTTTGGCATCAAAATTCTTTAATATTGATTG	GTTTTGGCATCAAAATTCTTTAATATTGATTG	GTTTTCCACAAACCATAAAGTTTTACAAAAGTAAGATTCACTTTCATAATGCTGGCAGACTTACTCCTTAATTTAAGGAATGTGAGCACCTTCCTTCTTTTTGATTTTGTCTAAAACCCTGTAAGGAAAATAAAGGAAGTTAAAAAAAATAGCTATATAGATATAGATAGCTATATATAGATAGCTTTATATGGATGTTAAAAAGC
SMN2-C6T-A6	GGTCTAAAACCCTGTAAGGA	AAAT	SMN2	HES962	pUC19-U6-SpCas9sgRNA-SMN2-C6T-A6	present study	oCA13	ACACTCTTTCCCTACACGACGCTCTTCCGATCTCATCCATATAAAGCTATCTATATATAGC	CATCCATATAAAGCTATCTATATATAGC	oCA15	GACTGGAGTTCAGACGTGTGCTCTTCCGATCTGTTTTGGCATCAAAATTCTTTAATATTGATTG	GTTTTGGCATCAAAATTCTTTAATATTGATTG	GTTTTCCACAAACCATAAAGTTTTACAAAAGTAAGATTCACTTTCATAATGCTGGCAGACTTACTCCTTAATTTAAGGAATGTGAGCACCTTCCTTCTTTTTGATTTTGTCTAAAACCCTGTAAGGAAAATAAAGGAAGTTAAAAAAAATAGCTATATAGATATAGATAGCTATATATAGATAGCTTTATATGGATGTTAAAAAGC
SMN2-C6T-A7	GTGTCTAAAACCCTGTAAGG	AAAA	SMN2	HES963	pUC19-U6-SpCas9sgRNA-SMN2-C6T-A7	present study	oCA13	ACACTCTTTCCCTACACGACGCTCTTCCGATCTCATCCATATAAAGCTATCTATATATAGC	CATCCATATAAAGCTATCTATATATAGC	oCA15	GACTGGAGTTCAGACGTGTGCTCTTCCGATCTGTTTTGGCATCAAAATTCTTTAATATTGATTG	GTTTTGGCATCAAAATTCTTTAATATTGATTG	GTTTTCCACAAACCATAAAGTTTTACAAAAGTAAGATTCACTTTCATAATGCTGGCAGACTTACTCCTTAATTTAAGGAATGTGAGCACCTTCCTTCTTTTTGATTTTGTCTAAAACCCTGTAAGGAAAATAAAGGAAGTTAAAAAAAATAGCTATATAGATATAGATAGCTATATATAGATAGCTTTATATGGATGTTAAAAAGC
SMN2-C6T-A8	GTTGTCTAAAACCCTGTAAG	GAAA	SMN2	HES964	pUC19-U6-SpCas9sgRNA-SMN2-C6T-A8	present study	oCA13	ACACTCTTTCCCTACACGACGCTCTTCCGATCTCATCCATATAAAGCTATCTATATATAGC	CATCCATATAAAGCTATCTATATATAGC	oCA15	GACTGGAGTTCAGACGTGTGCTCTTCCGATCTGTTTTGGCATCAAAATTCTTTAATATTGATTG	GTTTTGGCATCAAAATTCTTTAATATTGATTG	GTTTTCCACAAACCATAAAGTTTTACAAAAGTAAGATTCACTTTCATAATGCTGGCAGACTTACTCCTTAATTTAAGGAATGTGAGCACCTTCCTTCTTTTTGATTTTGTCTAAAACCCTGTAAGGAAAATAAAGGAAGTTAAAAAAAATAGCTATATAGATATAGATAGCTATATATAGATAGCTTTATATGGATGTTAAAAAGC
SMN2-C6T-A9	GTTTGTCTAAAACCCTGTAA	GGAA	SMN2	HES965	pUC19-U6-SpCas9sgRNA-SMN2-C6T-A9	present study	oCA13	ACACTCTTTCCCTACACGACGCTCTTCCGATCTCATCCATATAAAGCTATCTATATATAGC	CATCCATATAAAGCTATCTATATATAGC	oCA15	GACTGGAGTTCAGACGTGTGCTCTTCCGATCTGTTTTGGCATCAAAATTCTTTAATATTGATTG	GTTTTGGCATCAAAATTCTTTAATATTGATTG	GTTTTCCACAAACCATAAAGTTTTACAAAAGTAAGATTCACTTTCATAATGCTGGCAGACTTACTCCTTAATTTAAGGAATGTGAGCACCTTCCTTCTTTTTGATTTTGTCTAAAACCCTGTAAGGAAAATAAAGGAAGTTAAAAAAAATAGCTATATAGATATAGATAGCTATATATAGATAGCTTTATATGGATGTTAAAAAGC
SMN2-C6T-A10	GTTTTGTCTAAAACCCTGTA	AGGA	SMN2	HES966	pUC19-U6-SpCas9sgRNA-SMN2-C6T-A10	present study	oCA13	ACACTCTTTCCCTACACGACGCTCTTCCGATCTCATCCATATAAAGCTATCTATATATAGC	CATCCATATAAAGCTATCTATATATAGC	oCA15	GACTGGAGTTCAGACGTGTGCTCTTCCGATCTGTTTTGGCATCAAAATTCTTTAATATTGATTG	GTTTTGGCATCAAAATTCTTTAATATTGATTG	GTTTTCCACAAACCATAAAGTTTTACAAAAGTAAGATTCACTTTCATAATGCTGGCAGACTTACTCCTTAATTTAAGGAATGTGAGCACCTTCCTTCTTTTTGATTTTGTCTAAAACCCTGTAAGGAAAATAAAGGAAGTTAAAAAAAATAGCTATATAGATATAGATAGCTATATATAGATAGCTTTATATGGATGTTAAAAAGC
SMN2-C6T-A5 (21nt)	GGTCTAAAACCCTGTAAGGAA	AATA	SMN2	CA1	pUC19-U6-SpCas9sgRNA-SMN2-C6T-A5(21nt)	present study	oCA13	ACACTCTTTCCCTACACGACGCTCTTCCGATCTCATCCATATAAAGCTATCTATATATAGC	CATCCATATAAAGCTATCTATATATAGC	oCA15	GACTGGAGTTCAGACGTGTGCTCTTCCGATCTGTTTTGGCATCAAAATTCTTTAATATTGATTG	GTTTTGGCATCAAAATTCTTTAATATTGATTG	GTTTTCCACAAACCATAAAGTTTTACAAAAGTAAGATTCACTTTCATAATGCTGGCAGACTTACTCCTTAATTTAAGGAATGTGAGCACCTTCCTTCTTTTTGATTTTGTCTAAAACCCTGTAAGGAAAATAAAGGAAGTTAAAAAAAATAGCTATATAGATATAGATAGCTATATATAGATAGCTTTATATGGATGTTAAAAAGC
SMN2-C6T-A6 (21nt)	GTGTCTAAAACCCTGTAAGGA	AAAT	SMN2	CA2	pUC19-U6-SpCas9sgRNA-SMN2-C6T-A6(21nt)	present study	oCA13	ACACTCTTTCCCTACACGACGCTCTTCCGATCTCATCCATATAAAGCTATCTATATATAGC	CATCCATATAAAGCTATCTATATATAGC	oCA15	GACTGGAGTTCAGACGTGTGCTCTTCCGATCTGTTTTGGCATCAAAATTCTTTAATATTGATTG	GTTTTGGCATCAAAATTCTTTAATATTGATTG	GTTTTCCACAAACCATAAAGTTTTACAAAAGTAAGATTCACTTTCATAATGCTGGCAGACTTACTCCTTAATTTAAGGAATGTGAGCACCTTCCTTCTTTTTGATTTTGTCTAAAACCCTGTAAGGAAAATAAAGGAAGTTAAAAAAAATAGCTATATAGATATAGATAGCTATATATAGATAGCTTTATATGGATGTTAAAAAGC
SMN2-C6T-A7 (21nt)	GTTGTCTAAAACCCTGTAAGG	AAAA	SMN2	CA3	pUC19-U6-SpCas9sgRNA-SMN2-C6T-A7(21nt)	present study	oCA13	ACACTCTTTCCCTACACGACGCTCTTCCGATCTCATCCATATAAAGCTATCTATATATAGC	CATCCATATAAAGCTATCTATATATAGC	oCA15	GACTGGAGTTCAGACGTGTGCTCTTCCGATCTGTTTTGGCATCAAAATTCTTTAATATTGATTG	GTTTTGGCATCAAAATTCTTTAATATTGATTG	GTTTTCCACAAACCATAAAGTTTTACAAAAGTAAGATTCACTTTCATAATGCTGGCAGACTTACTCCTTAATTTAAGGAATGTGAGCACCTTCCTTCTTTTTGATTTTGTCTAAAACCCTGTAAGGAAAATAAAGGAAGTTAAAAAAAATAGCTATATAGATATAGATAGCTATATATAGATAGCTTTATATGGATGTTAAAAAGC
SMN2-C6T-A8 (21nt)	GTTTGTCTAAAACCCTGTAAG	GAAA	SMN2	CA4	pUC19-U6-SpCas9sgRNA-SMN2-C6T-A8(21nt)	present study	oCA13	ACACTCTTTCCCTACACGACGCTCTTCCGATCTCATCCATATAAAGCTATCTATATATAGC	CATCCATATAAAGCTATCTATATATAGC	oCA15	GACTGGAGTTCAGACGTGTGCTCTTCCGATCTGTTTTGGCATCAAAATTCTTTAATATTGATTG	GTTTTGGCATCAAAATTCTTTAATATTGATTG	GTTTTCCACAAACCATAAAGTTTTACAAAAGTAAGATTCACTTTCATAATGCTGGCAGACTTACTCCTTAATTTAAGGAATGTGAGCACCTTCCTTCTTTTTGATTTTGTCTAAAACCCTGTAAGGAAAATAAAGGAAGTTAAAAAAAATAGCTATATAGATATAGATAGCTATATATAGATAGCTTTATATGGATGTTAAAAAGC
SMN2-C6T-A9 (21nt)	GTTTTGTCTAAAACCCTGTAA	GGAA	SMN2	CA5	pUC19-U6-SpCas9sgRNA-SMN2-C6T-A9(21nt)	present study	oCA13	ACACTCTTTCCCTACACGACGCTCTTCCGATCTCATCCATATAAAGCTATCTATATATAGC	CATCCATATAAAGCTATCTATATATAGC	oCA15	GACTGGAGTTCAGACGTGTGCTCTTCCGATCTGTTTTGGCATCAAAATTCTTTAATATTGATTG	GTTTTGGCATCAAAATTCTTTAATATTGATTG	GTTTTCCACAAACCATAAAGTTTTACAAAAGTAAGATTCACTTTCATAATGCTGGCAGACTTACTCCTTAATTTAAGGAATGTGAGCACCTTCCTTCTTTTTGATTTTGTCTAAAACCCTGTAAGGAAAATAAAGGAAGTTAAAAAAAATAGCTATATAGATATAGATAGCTATATATAGATAGCTTTATATGGATGTTAAAAAGC
SMN2-C6T-A10 (21nt)	GATTTTGTCTAAAACCCTGTA	AGGA	SMN2	CA6	pUC19-U6-SpCas9sgRNA-SMN2-C6T-A10(21nt)	present study	oCA13	ACACTCTTTCCCTACACGACGCTCTTCCGATCTCATCCATATAAAGCTATCTATATATAGC	CATCCATATAAAGCTATCTATATATAGC	oCA15	GACTGGAGTTCAGACGTGTGCTCTTCCGATCTGTTTTGGCATCAAAATTCTTTAATATTGATTG	GTTTTGGCATCAAAATTCTTTAATATTGATTG	GTTTTCCACAAACCATAAAGTTTTACAAAAGTAAGATTCACTTTCATAATGCTGGCAGACTTACTCCTTAATTTAAGGAATGTGAGCACCTTCCTTCTTTTTGATTTTGTCTAAAACCCTGTAAGGAAAATAAAGGAAGTTAAAAAAAATAGCTATATAGATATAGATAGCTATATATAGATAGCTTTATATGGATGTTAAAAAGC
NGGC-1	GAGTCCGAGCAGAAGAAGAA	GGGC	EMX1	FYF1548	pUC19-U6-SpCas9sgRNA-NGGC-1(EMX1)	Kleinstiver et al. 2016 (Sup. Ref. #5)	oRW928	ACACTCTTTCCCTACACGACGCTCTTCCGATCTCAGAACCGGAGGACAAAGTACAAACG	CAGAACCGGAGGACAAAGTACAAACG	oRW929	GACTGGAGTTCAGACGTGTGCTCTTCCGATCTGCAGCAAGCAGCACTCTGCC	GCAGCAAGCAGCACTCTGCC	CAGAACCGGAGGACAAAGTACAAACGGCAGAAGCTGGAGGAGGAAGGGCCTGAGTCCGAGCAGAAGAAGAAGGGCTCCCATCACATCAACCGGTGGCGCATTGCCACGAAGCAGGCCAATGGGGAGGACATCGATGTCACCTCCAATGACTAGGGTGGGCAACCACAAACCCACGAGGGCAGAGTGCTGCTTGCTGC
NGGA-4	GTACAGTTAGTACTCAGCAG	TGGA	UBE3A	RTW4434	pUC19-U6-SpCas9sgRNA-NGGA-4(UBE3A)	Nishimasu et al. 2018 (Sup. Ref. #23)	oRW1316	ACACTCTTTCCCTACACGACGCTCTTCCGATCTCTGCCCCTCTTTCACTAGCTTCATGG	CTGCCCCTCTTTCACTAGCTTCATGG	oRW1378	GACTGGAGTTCAGACGTGTGCTCTTCCGATCTGGGAAATCCAGTGAGAAGACAGCAG	GGGAAATCCAGTGAGAAGACAGCAG	GGGAAATCCAGTGAGAAGACAGCAGTTTTACTGAGTTCAGAATCAAGAGATCAGAGCTGAGAAAGCTGAAGTGGGTAAAATTGATGACAAGTGCCAGACAAGTGCTTGTCTGAGAAGGCAGAGAAATGGCTTCAGAAATCTGCCATTTGAGAGTCCACTGCTGAGTACTAACTGTACACGATTAAGGTAAGTGACTCCATGAAGCTAGTGAAAGAGGGGCAG
NGGG-1	GGTGAGTGAGTGTGTGCGTG	TGGG	VEGFA	VC228	pUC19-U6-SpCas9sgRNA-NGGG-1(VEGFA)	Kleinstiver et al. 2016 (ref. #5)	oRW930	ACACTCTTTCCCTACACGACGCTCTTCCGATCTGAATGGAGCGAGCAGCGTCTTC	GAATGGAGCGAGCAGCGTCTTC	oRW931	GACTGGAGTTCAGACGTGTGCTCTTCCGATCTAGAGCCGTTCCCTCTTTGCTAGG	AGAGCCGTTCCCTCTTTGCTAGG	GAATGGAGCGAGCAGCGTCTTCGAGAGTGAGGACGTGTGTGTCTGTGTGGGTGAGTGAGTGTGTGCGTGTGGGGTTGAGGGTGTTGGAGCGGGGAGAAGGCCAGGGGTCACTCCAGGATTCCAATAGATCTGTGTGTCCCTCTCCCCACCCGTCCCTGTCCGGCTCTCCGCCTTCCCCTGCCCCCTTCAATATTCCTAGCAAAGAGGGAACGGCTCT
NGGA-2	GAGTGCTAAGGGAACGTTCA	CGGA	DNMT1	BPK3128	pUC19-U6-SpCas9sgRNA-NGGA-2(DNMT1)	Kleinstiver et al. 2016 (ref. #5)	oRW1088	ACACTCTTTCCCTACACGACGCTCTTCCGATCTGGAAAAGTCACTCTGGGGAACACG	GGAAAAGTCACTCTGGGGAACACG	oRW1091	GACTGGAGTTCAGACGTGTGCTCTTCCGATCTACCTGCCTCAGCTGCTCACTTG	ACCTGCCTCAGCTGCTCACTTG	GGAAAAGTCACTCTGGGGAACACGCCCGGTGTCACGCCACTTGACAGGCGAGTAACAGACATGGACCATCAGGAAACATTAACGTACTGATGTTAACAGCTGACCCAATAAGTGGCAGAGTGCTAAGGGAACGTTCACGGAGACTGAACACTCCTCAAACGGTCCCCAGAGGGTTCTAGACCCAGAGGCTCAAGTGAGCAGCTGAGGCAGGT
NGGA-6	GTAAACCTGGAATAACACGA	TGGA	CUL3	RTW4436	pUC19-U6-SpCas9sgRNA-NGGA-6(CUL3)	Nishimasu et al. 2018 (Sup. Ref. #23)	oRW1318	ACACTCTTTCCCTACACGACGCTCTTCCGATCTTTGGGAGCACTTCCAGGTTCACT	TTGGGAGCACTTCCAGGTTCACT	oRW1380	GACTGGAGTTCAGACGTGTGCTCTTCCGATCTCTGCACTCCAGCCTTGGTGACAG	CTGCACTCCAGCCTTGGTGACAG	TTGGGAGCACTTCCAGGTTCACTGGGGGCACGTCGAATGGGTTCCATCGTGTTATTCCAGGTTTACAGTTTTCCACTAAACATAATGAAAAATATGTGAAAACCGCAAAAGAAAACTTTTTACTACACTACAGAGAGAAACTGCTCACACGAAGATGATTAGTCACAAGGTGTTTTTCTCTTTGTTTTCGTTTTTGTTTTAGACAGGGTCTTCTTCTGTCACCAAGGCTGGAGTGCAG
NGGG-3	GTCACCTCCAATGACTAGGG	TGGG	EMX1	RTW4439	pUC19-U6-SpCas9sgRNA-NGGG-3(EMX1)	Nishimasu et al. 2018 (Sup. Ref. #23)	oRW1323	ACACTCTTTCCCTACACGACGCTCTTCCGATCTGAAGCAGGCCAATGGGGAGG	GAAGCAGGCCAATGGGGAGG	oRW1385	GACTGGAGTTCAGACGTGTGCTCTTCCGATCTCTTGTCCCTCTGTCAATGGCGG	CTTGTCCCTCTGTCAATGGCGG	GAAGCAGGCCAATGGGGAGGACATCGATGTCACCTCCAATGACTAGGGTGGGCAACCACAAACCCACGAGGGCAGAGTGCTGCTTGCTGCTGGCCAGGCCCCTGCGTGGGCCCAAGCTGGACTCTGGCCACTCCCTGGCCAGGCTTTGGGGAGGCCTGGAGTCATGGCCCCACAGGGCTTGAAGCCCGGGGCCGCCATTGACAGAGGGACAAG
NGAG-1	GCGAGCAGCGTCTTCGAGAG	TGAG	VEGFA	BPK1846	pUC19-U6-SpCas9sgRNA-NGAG-1(VEGFA)	Kleinstiver et al. 2015 (Sup. Ref. #25)	oRW949	ACACTCTTTCCCTACACGACGCTCTTCCGATCTGTCACTAGGGGGCGCTCGG	GTCACTAGGGGGCGCTCGG	oRW953	GACTGGAGTTCAGACGTGTGCTCTTCCGATCTCAGGGACGGGTGGGGAGAGG	CAGGGACGGGTGGGGAGAGG	GTCACTAGGGGGCGCTCGGCCACCACAGGGAAGCTGGGTGAATGGAGCGAGCAGCGTCTTCGAGAGTGAGGACGTGTGTGTCTGTGTGGGTGAGTGAGTGTGTGCGTGTGGGGTTGAGGGCGTTGGAGCGGGGAGAAGGCCAGGGGTCACTCCAGGATTCCAATAGATCTGTGTGTCCCTCTCCCCACCCGTCCCTG
NGTA-1	GTTCCAGAACCGGAGGACAA	AGTA	EMX1	MMW1157	pUC19-U6-SpCas9sgRNA-NGTA-1(EMX1)	Walton et al. 2020 (Sup Ref. #13)	oRW934	ACACTCTTTCCCTACACGACGCTCTTCCGATCTGGGGCCTCCTGAGTTTCTCATCTG	GGGGCCTCCTGAGTTTCTCATCTG	oRW935	GACTGGAGTTCAGACGTGTGCTCTTCCGATCTGGTTGCCCACCCTAGTCATTGGAG	GGTTGCCCACCCTAGTCATTGGAG	GGGGCCTCCTGAGTTTCTCATCTGTGCCCCTCCCTCCCTGGCCCAGGTGAAGGTGTGGTTCCAGAACCGGAGGACAAAGTACAAACGGCAGAAGCTGGAGGAGGAAGGGCCTGAGTCCGAGCAGAAGAAGAAGGGCTCCCATCACATCAACCGGTGGCGCATTGCCACGAAGCAGGCCAATGGGGAGGACATCGATGTCACCTCCAATGACTAGGGTGGGCAACC
NGCC-1	GACTCAAATATGCTGTCTGA	AGCC	RUNX1	MMW2260	pUC19-U6-SpCas9sgRNA-NGCC-1(RUNX1)	Walton et al. 2020 (Sup Ref. #13)	oRW920	ACACTCTTTCCCTACACGACGCTCTTCCGATCTCAAACAAGACAGGGAACTGGCAGG	CAAACAAGACAGGGAACTGGCAGG	oRW921	GACTGGAGTTCAGACGTGTGCTCTTCCGATCTCCCCGCCTTCAGAAGAGGGTG	CCCCGCCTTCAGAAGAGGGTG	CAAACAAGACAGGGAACTGGCAGGCACCGAGGCATCTCTGCACCGAGGTGAAACAAGCTGCCATTTCATTACAGGCAAAGCTGAGCAAAAGTAGATATTACAAGACCAGCATGTACTCACCTCTCATGAAGCACTGTGGGTACGAAGGAAATGACTCAAATATGCTGTCTGAAGCCATCGCTTCCTCCTGAAAATGCACCCTCTTCTGAAGGCGGGG
NGAG-4	GGTCAGAAATAGGGGGTCCA	GGAG	VEGFA	RTW2591	pUC19-U6-SpCas9sgRNA-NGAG-4(VEGFA)	Hu et al. 2018 (Sup. Ref. #24)	oRW1294	ACACTCTTTCCCTACACGACGCTCTTCCGATCTGGGCTCTCTGTACATGAAGCAACTC	GGGCTCTCTGTACATGAAGCAACTC	oRW1356	GACTGGAGTTCAGACGTGTGCTCTTCCGATCTGAAGACGCTGCTCGCTCCATTC	GAAGACGCTGCTCGCTCCATTC	GGGCTCTCTGTACATGAAGCAACTCCAGTCCCAAATATGTAGCTGTTTGGGAGGTCAGAAATAGGGGGTCCAGGAGCAAACTCCCCCCACCCCCTTTCCAAAGCCCATTCCCTCTTTAGCCAGAGCCGGGGTGTGCAGACGGCAGTCACTAGGGGGCGCTCGGCCACCACAGGGAAGCTGGGTGAATGGAGCGAGCAGCGTCTTC
NACT-2	GGGTCAGACGTCCAAAACCA	GACT	HEKsite4	RTW4880	pUC19-U6-SpCas9sgRNA-NACT-2-HEKsite4	Walton et al. 2020 (Sup Ref. #13)	oRW1623	ACACTCTTTCCCTACACGACGCTCTTCCGATCTCAGTGAAATCACCCTGGGGGATCA	CAGTGAAATCACCCTGGGGGATCA	oRW1624	GACTGGAGTTCAGACGTGTGCTCTTCCGATCTGAGGTGGGGGTTAAAGCGGAG	GAGGTGGGGGTTAAAGCGGAG	GAGGTGGGGGTTAAAGCGGAGACTCTGGTGCTGTGTGACTACAGTGGGGGCCCTGCCCTCTCTGAGCCCCCGCCTCCAGGCCTGTGTGTGTGTCTCCGTTCGGGTTGAAAGGAGCCCGGGAAAAAGGCCCCAGAAGGAGTCTGGTTTTGGACGTCTGACCCCACCCCTCCCGCTTAGGGCTTCTGATCCCCCAGGGTGATTTCACTG
NCCG-1	GGACTGACAGAACTGTAAAG	GCCG	SHANK3	RTW5034	pUC19-U6-SpCas9sgRNA-NCCG-1-SHANK3	Walton et al. 2020 (Sup Ref. #13)	oRW1599	ACACTCTTTCCCTACACGACGCTCTTCCGATCTGGCAGGCACCGTCTTTGTCG	GGCAGGCACCGTCTTTGTCG	oRW1600	GACTGGAGTTCAGACGTGTGCTCTTCCGATCTCATGTACGTTCGTCAAGGTTAAAGGAG	CATGTACGTTCGTCAAGGTTAAAGGAG	GGCAGGCACCGTCTTTGTCGTTTCCTAGTTTCATCAGAGCCAGGCACTGAGGAGGGTGTTTGGCAGACATTGTTGAGTGGAAGAGTTACATAAACAGTATGTTGTTGTCAGGATGGCCGCCGGCCTTTACAGTTCTGTCAGTCCAGGCCCGCTGTTGGGCTGAATGGCATGTGTATACTAGCTCCTTTAACCTTGACGAACGTACATG
NTGT-1	GTGCAAACGTTGACCCCAGT	CTGT	FANCF	RTW5055	pUC19-U6-SpCas9sgRNA-NTGT-1-FANCF	Walton et al. 2020 (Sup Ref. #13)	oRW1611	ACACTCTTTCCCTACACGACGCTCTTCCGATCTGGGACTCAGTTCCAACCCAAATGC	GGGACTCAGTTCCAACCCAAATGC	oRW1612	GACTGGAGTTCAGACGTGTGCTCTTCCGATCTGGCATCCACAAATCACCTGGAGAG	GGCATCCACAAATCACCTGGAGAG	GGGACTCAGTTCCAACCCAAATGCCTTTCTGAAGGTCATAGTGCAAACGTTGACCCCAGTCTGTTAGCAGACCCAGATAGACAGGAGACAGCGCTGGGTGGCGGCTAGTCACTAAAGTCAAAAGCCCGGCTGGGAGGGCGCGACAAAAGGCAGCAAAGACTTCCGAATTCCCCAGAAGCCAGTGGACTAGCACTTGGCTCCCCTCTCCAGGTGATTTGTGGATGCC
SMN2-ISS-N1	GATGAAAGTGAATCTTACTTT	GTGA	SMN2	CA13	pUC19-U6-SpCas9sgRNA-NGA-ISSN1-SMN2	present study	oCA13	ACACTCTTTCCCTACACGACGCTCTTCCGATCTCATCCATATAAAGCTATCTATATATAGC	CATCCATATAAAGCTATCTATATATAGC	oCA15	GACTGGAGTTCAGACGTGTGCTCTTCCGATCTGTTTTGGCATCAAAATTCTTTAATATTGATTG	GTTTTGGCATCAAAATTCTTTAATATTGATTG	CATCCATATAAAGCTATCTATATATAGCTATCTATATCTATATAGCTATTTTTTTTAACTTCCTTTATTTTCCTTACAGGGTTTTAGACAAAATCAAAAAGAAGGAAGGTGCTCACATTCCTTAAATTAAGGAGTAAGTCTGCCAGCATTATGAAAGTGAATCTTACTTTTGTAAAACTTTATGGTTTGTGGAAAACAAATGTTTTTGAACATTTAAAAAGTTCAGATGTTAGAAAGTTGAAAGGTTAATGTAAAACAATCAATATTAAAGAATTTTGATGCCAAAAC
SMN2-ISS-N1	GTATGAAAGTGAATCTTACTT	TGAA	SMN2	CA14	pUC19-U6-SpCas9sgRNA-NAA-ISSN1-SMN2	present study	oCA13	ACACTCTTTCCCTACACGACGCTCTTCCGATCTCATCCATATAAAGCTATCTATATATAGC	CATCCATATAAAGCTATCTATATATAGC	oCA15	GACTGGAGTTCAGACGTGTGCTCTTCCGATCTGTTTTGGCATCAAAATTCTTTAATATTGATTG	GTTTTGGCATCAAAATTCTTTAATATTGATTG	CATCCATATAAAGCTATCTATATATAGCTATCTATATCTATATAGCTATTTTTTTTAACTTCCTTTATTTTCCTTACAGGGTTTTAGACAAAATCAAAAAGAAGGAAGGTGCTCACATTCCTTAAATTAAGGAGTAAGTCTGCCAGCATTATGAAAGTGAATCTTACTTTTGTAAAACTTTATGGTTTGTGGAAAACAAATGTTTTTGAACATTTAAAAAGTTCAGATGTTAGAAAGTTGAAAGGTTAATGTAAAACAATCAATATTAAAGAATTTTGATGCCAAAAC
SMN2-ISS-N1	GTTATGAAAGTGAATCTTACT	GAAT	SMN2	CA15	pUC19-U6-SpCas9sgRNA-NAT-ISSN1-SMN2	present study	oCA13	ACACTCTTTCCCTACACGACGCTCTTCCGATCTCATCCATATAAAGCTATCTATATATAGC	CATCCATATAAAGCTATCTATATATAGC	oCA15	GACTGGAGTTCAGACGTGTGCTCTTCCGATCTGTTTTGGCATCAAAATTCTTTAATATTGATTG	GTTTTGGCATCAAAATTCTTTAATATTGATTG	CATCCATATAAAGCTATCTATATATAGCTATCTATATCTATATAGCTATTTTTTTTAACTTCCTTTATTTTCCTTACAGGGTTTTAGACAAAATCAAAAAGAAGGAAGGTGCTCACATTCCTTAAATTAAGGAGTAAGTCTGCCAGCATTATGAAAGTGAATCTTACTTTTGTAAAACTTTATGGTTTGTGGAAAACAAATGTTTTTGAACATTTAAAAAGTTCAGATGTTAGAAAGTTGAAAGGTTAATGTAAAACAATCAATATTAAAGAATTTTGATGCCAAAAC
SMN2-ISS-N1	GCTGCCAGCATTATGAAAGTG	TTTT	SMN2	CA16	pUC19-U6-SpCas9sgRNA-NTT-ISSN1-SMN2	present study	oCA13	ACACTCTTTCCCTACACGACGCTCTTCCGATCTCATCCATATAAAGCTATCTATATATAGC	CATCCATATAAAGCTATCTATATATAGC	oCA15	GACTGGAGTTCAGACGTGTGCTCTTCCGATCTGTTTTGGCATCAAAATTCTTTAATATTGATTG	GTTTTGGCATCAAAATTCTTTAATATTGATTG	CATCCATATAAAGCTATCTATATATAGCTATCTATATCTATATAGCTATTTTTTTTAACTTCCTTTATTTTCCTTACAGGGTTTTAGACAAAATCAAAAAGAAGGAAGGTGCTCACATTCCTTAAATTAAGGAGTAAGTCTGCCAGCATTATGAAAGTGAATCTTACTTTTGTAAAACTTTATGGTTTGTGGAAAACAAATGTTTTTGAACATTTAAAAAGTTCAGATGTTAGAAAGTTGAAAGGTTAATGTAAAACAATCAATATTAAAGAATTTTGATGCCAAAAC
SMN2-ISS-N1	GTCTGCCAGCATTATGAAAGT	TTTG	SMN2	CA17	pUC19-U6-SpCas9sgRNA-NTG-ISSN1-SMN2	present study	oCA13	ACACTCTTTCCCTACACGACGCTCTTCCGATCTCATCCATATAAAGCTATCTATATATAGC	CATCCATATAAAGCTATCTATATATAGC	oCA15	GACTGGAGTTCAGACGTGTGCTCTTCCGATCTGTTTTGGCATCAAAATTCTTTAATATTGATTG	GTTTTGGCATCAAAATTCTTTAATATTGATTG	CATCCATATAAAGCTATCTATATATAGCTATCTATATCTATATAGCTATTTTTTTTAACTTCCTTTATTTTCCTTACAGGGTTTTAGACAAAATCAAAAAGAAGGAAGGTGCTCACATTCCTTAAATTAAGGAGTAAGTCTGCCAGCATTATGAAAGTGAATCTTACTTTTGTAAAACTTTATGGTTTGTGGAAAACAAATGTTTTTGAACATTTAAAAAGTTCAGATGTTAGAAAGTTGAAAGGTTAATGTAAAACAATCAATATTAAAGAATTTTGATGCCAAAAC
SMN2-ISS-N1	GTCTGCCAGCATTATGAAAG	TTGT	SMN2	CA18	pUC19-U6-SpCas9sgRNA-NGT-ISSN1-SMN2	present study	oCA13	ACACTCTTTCCCTACACGACGCTCTTCCGATCTCATCCATATAAAGCTATCTATATATAGC	CATCCATATAAAGCTATCTATATATAGC	oCA15	GACTGGAGTTCAGACGTGTGCTCTTCCGATCTGTTTTGGCATCAAAATTCTTTAATATTGATTG	GTTTTGGCATCAAAATTCTTTAATATTGATTG	CATCCATATAAAGCTATCTATATATAGCTATCTATATCTATATAGCTATTTTTTTTAACTTCCTTTATTTTCCTTACAGGGTTTTAGACAAAATCAAAAAGAAGGAAGGTGCTCACATTCCTTAAATTAAGGAGTAAGTCTGCCAGCATTATGAAAGTGAATCTTACTTTTGTAAAACTTTATGGTTTGTGGAAAACAAATGTTTTTGAACATTTAAAAAGTTCAGATGTTAGAAAGTTGAAAGGTTAATGTAAAACAATCAATATTAAAGAATTTTGATGCCAAAAC
SMN2-ISS+100	GTTGAAAGGTTAATGTAAAA	AATG	SMN2	CA7	pUC19-U6-SpCas9sgRNA-NTG-ISS+100-SMN2	present study	oCA13	ACACTCTTTCCCTACACGACGCTCTTCCGATCTCATCCATATAAAGCTATCTATATATAGC	CATCCATATAAAGCTATCTATATATAGC	oCA15	GACTGGAGTTCAGACGTGTGCTCTTCCGATCTGTTTTGGCATCAAAATTCTTTAATATTGATTG	GTTTTGGCATCAAAATTCTTTAATATTGATTG	CATCCATATAAAGCTATCTATATATAGCTATCTATATCTATATAGCTATTTTTTTTAACTTCCTTTATTTTCCTTACAGGGTTTTAGACAAAATCAAAAAGAAGGAAGGTGCTCACATTCCTTAAATTAAGGAGTAAGTCTGCCAGCATTATGAAAGTGAATCTTACTTTTGTAAAACTTTATGGTTTGTGGAAAACAAATGTTTTTGAACATTTAAAAAGTTCAGATGTTAGAAAGTTGAAAGGTTAATGTAAAACAATCAATATTAAAGAATTTTGATGCCAAAAC
SMN2-ISS+100	GAAAGTTGAAAGGTTAATGTA	ATGT	SMN2	CA8	pUC19-U6-SpCas9sgRNA-NGT-ISS+100-SMN2	present study	oCA13	ACACTCTTTCCCTACACGACGCTCTTCCGATCTCATCCATATAAAGCTATCTATATATAGC	CATCCATATAAAGCTATCTATATATAGC	oCA15	GACTGGAGTTCAGACGTGTGCTCTTCCGATCTGTTTTGGCATCAAAATTCTTTAATATTGATTG	GTTTTGGCATCAAAATTCTTTAATATTGATTG	CATCCATATAAAGCTATCTATATATAGCTATCTATATCTATATAGCTATTTTTTTTAACTTCCTTTATTTTCCTTACAGGGTTTTAGACAAAATCAAAAAGAAGGAAGGTGCTCACATTCCTTAAATTAAGGAGTAAGTCTGCCAGCATTATGAAAGTGAATCTTACTTTTGTAAAACTTTATGGTTTGTGGAAAACAAATGTTTTTGAACATTTAAAAAGTTCAGATGTTAGAAAGTTGAAAGGTTAATGTAAAACAATCAATATTAAAGAATTTTGATGCCAAAAC
SMN2-ISS+100	GAAAGTTGAAAGGTTAATGT	GTAA	SMN2	CA9	pUC19-U6-SpCas9sgRNA-NAA-ISS+100-SMN2	present study	oCA13	ACACTCTTTCCCTACACGACGCTCTTCCGATCTCATCCATATAAAGCTATCTATATATAGC	CATCCATATAAAGCTATCTATATATAGC	oCA15	GACTGGAGTTCAGACGTGTGCTCTTCCGATCTGTTTTGGCATCAAAATTCTTTAATATTGATTG	GTTTTGGCATCAAAATTCTTTAATATTGATTG	CATCCATATAAAGCTATCTATATATAGCTATCTATATCTATATAGCTATTTTTTTTAACTTCCTTTATTTTCCTTACAGGGTTTTAGACAAAATCAAAAAGAAGGAAGGTGCTCACATTCCTTAAATTAAGGAGTAAGTCTGCCAGCATTATGAAAGTGAATCTTACTTTTGTAAAACTTTATGGTTTGTGGAAAACAAATGTTTTTGAACATTTAAAAAGTTCAGATGTTAGAAAGTTGAAAGGTTAATGTAAAACAATCAATATTAAAGAATTTTGATGCCAAAAC
SMN2-ISS+100	GAGAAAGTTGAAAGGTTAATG	TAAA	SMN2	CA10	pUC19-U6-SpCas9sgRNA-NAA-ISS+100-SMN2	present study	oCA13	ACACTCTTTCCCTACACGACGCTCTTCCGATCTCATCCATATAAAGCTATCTATATATAGC	CATCCATATAAAGCTATCTATATATAGC	oCA15	GACTGGAGTTCAGACGTGTGCTCTTCCGATCTGTTTTGGCATCAAAATTCTTTAATATTGATTG	GTTTTGGCATCAAAATTCTTTAATATTGATTG	CATCCATATAAAGCTATCTATATATAGCTATCTATATCTATATAGCTATTTTTTTTAACTTCCTTTATTTTCCTTACAGGGTTTTAGACAAAATCAAAAAGAAGGAAGGTGCTCACATTCCTTAAATTAAGGAGTAAGTCTGCCAGCATTATGAAAGTGAATCTTACTTTTGTAAAACTTTATGGTTTGTGGAAAACAAATGTTTTTGAACATTTAAAAAGTTCAGATGTTAGAAAGTTGAAAGGTTAATGTAAAACAATCAATATTAAAGAATTTTGATGCCAAAAC
SMN2-ISS+100	GTTAGAAAGTTGAAAGGTTAA	AAAA	SMN2	CA11	pUC19-U6-SpCas9sgRNA-NAA-ISS+100-SMN2	present study	oCA13	ACACTCTTTCCCTACACGACGCTCTTCCGATCTCATCCATATAAAGCTATCTATATATAGC	CATCCATATAAAGCTATCTATATATAGC	oCA15	GACTGGAGTTCAGACGTGTGCTCTTCCGATCTGTTTTGGCATCAAAATTCTTTAATATTGATTG	GTTTTGGCATCAAAATTCTTTAATATTGATTG	CATCCATATAAAGCTATCTATATATAGCTATCTATATCTATATAGCTATTTTTTTTAACTTCCTTTATTTTCCTTACAGGGTTTTAGACAAAATCAAAAAGAAGGAAGGTGCTCACATTCCTTAAATTAAGGAGTAAGTCTGCCAGCATTATGAAAGTGAATCTTACTTTTGTAAAACTTTATGGTTTGTGGAAAACAAATGTTTTTGAACATTTAAAAAGTTCAGATGTTAGAAAGTTGAAAGGTTAATGTAAAACAATCAATATTAAAGAATTTTGATGCCAAAAC
SMN2-ISS+100	GTTAGAAAGTTGAAAGGTTA	ACAA	SMN2	CA12	pUC19-U6-SpCas9sgRNA-NAA-ISS+100-SMN2	present study	oCA13	ACACTCTTTCCCTACACGACGCTCTTCCGATCTCATCCATATAAAGCTATCTATATATAGC	CATCCATATAAAGCTATCTATATATAGC	oCA15	GACTGGAGTTCAGACGTGTGCTCTTCCGATCTGTTTTGGCATCAAAATTCTTTAATATTGATTG	GTTTTGGCATCAAAATTCTTTAATATTGATTG	CATCCATATAAAGCTATCTATATATAGCTATCTATATCTATATAGCTATTTTTTTTAACTTCCTTTATTTTCCTTACAGGGTTTTAGACAAAATCAAAAAGAAGGAAGGTGCTCACATTCCTTAAATTAAGGAGTAAGTCTGCCAGCATTATGAAAGTGAATCTTACTTTTGTAAAACTTTATGGTTTGTGGAAAACAAATGTTTTTGAACATTTAAAAAGTTCAGATGTTAGAAAGTTGAAAGGTTAATGTAAAACAATCAATATTAAAGAATTTTGATGCCAAAAC
Control condition	N/A	N/A	"Control"	SL695	pUC19-SpCas9sgRNA-empty_guide	Addgene ID 133961	N/A	N/A	N/A	N/A	N/A	N/A	N/A
